# ACME: an Affinity-based Cas9 Mediated Enrichment method for targeted nanopore sequencing

**DOI:** 10.1101/2022.02.03.478550

**Authors:** Shruti V Iyer, Melissa Kramer, Sara Goodwin, W. Richard McCombie

## Abstract

Targeted sequencing significantly improves accuracy and coverage and aids in providing the depth necessary to detect rare alleles in a heterogenous population of cells. Until the introduction of nanopore Cas9 Targeted-Sequencing (nCATS), a lack of efficient long-read compatible targeting techniques made it difficult to study specific regions of interest on long-read platforms. Existing nCATS-based strategies are currently limited by the per molecule target lengths capturable (<30kb), requiring several Cas9 guides to tile across larger regions of interest, ultimately reducing the number of targets that can be surveyed per reaction. Also, longer read lengths help reduce mapping errors, making it more likely that complex structural rearrangements can be resolved. Absence of a background reduction step in nCATS also increases the competition between non-target and target fragments in the sequencing pool for pore occupancy, decreasing the overall percentage of on-target reads. To address this, we introduce ACME - an <u>A</u>ffinity-based <u>C</u>as9-<u>M</u>ediated <u>E</u>nrichment method - that helps reduce background reads, increasing on-target coverage and size of target regions that can be spanned with single reads to 100kb.

ACME uses a HisTag-based isolation and pulldown of Cas-9 bound non-target reads, reducing the background noise in sequencing. We designed a panel of guide RNAs targeting 10 genes to enrich for specific regions of the cancer genome and tested them in two breast cell lines – MCF 10A and SK-BR-3. These gene targets spanned different size ranges (10kb to 150kb) allowing us to identify the largest target sizes that could be optimally captured by single molecules spanning the entire region. When compared with using just nCATS, the ACME method for background reduction increased the overall coverage across the entire length of all targets by 2-fold to 25-fold. By using ACME to eliminate smaller competing non-targets from the sequencing library, we saw a 3- to 7-fold increase in the number of reads spanning 100% of the gene targets when compared to nCATS. For one of our larger targets, *BRCA2*, we observed >60-fold target enrichment, close to 70x coverage, and 3-20 reads spanning the entire 95kb target. We observed an increase in enrichment, depth, and number of whole gene spanning reads for other genes on the panel as well across both cell lines, with enrichment as high as 4000-fold for some genes. Furthermore, ACME identified all SVs previously called within our targets by ONT and PacBio whole genome sequencing and performed on par with these platforms for SNP detection when compared with Illumina short-read whole genome sequencing.
