## Supplemental Table 5 for "ACME: an Affinity-based Cas9 Mediated Enrichment method for targeted nanopore sequencing"

### Sheet: Sheet2
Supplemental Table 5. SK-BR-3 SVs called by whole genome (WG) sequencing and ACME targeted sequencing
ACME Pooled SVs	start	end	vs ONT	vs PacBio	vs ACME Single		ONT WG SVs	start	end	vs ACME	vs PacBio	vs ACME Single
chr1	18744470	18744472	1	1	1		chr1	18744463	18744536	1	1	1
chr12	25225289	25225314	1	1	1		chr12	25225285	25225317	1	1	1
chr12	25249591	25249591					chr13	32383130	32383161	1	1
chr13	32383125	32383126	1	1			chr13	32386563	32386595	1	1
chr13	32386566	32386597	1	1			chr19	1209146	1209194	1	1	1
chr19	1209180	1209227	1	1	1		chr5	1252346	1252405	1	1	1
chr5	1252346	1252405	1	1	1		chr5	1272526	1273623	1	1	1
chr5	1273300	1273849	1	1	1		chr5	1275712 / 1276646	1276256 / 1276699	1	1	1
chr5	1275705 / 1276646	1276273 / 1276701	1	1	1		chr5	1284436 / 1285076	1284491 / 1285195	1	1	1
chr5	1284452 / 1285034	1284452 / 1285151	1	1	1		chr5	1290494	1291107	1	1	1
chr5	1290650	1291504	1	1	1		chr5	177096863	177097156	1	1	1
chr5	112824747	112824768		1	1		Total			11	11	9
chr5	177084676	177084676
chr5	177096848 / 177096915	177097135 / 177097003	1	1	1
chr7	27166226	27166278		1	1
chr9	21971575	21971575		1
chr9	21990623	21990650		1	1
Total			11	15	12
PacBio WG SVs	start	end	vs ACME pooled	vs ONT	vs ACME single		ACME_Single	start	end	vs PacBio	vs ACME pooled	vs ONT
chr1	18744454	18744454	1	1	1		chr1	18744470	18744470	1	1	1
chr12	25225289	25225314	1	1	1		chr12	25225289	25225314	1	1	1
chr13	32383103	32383103	1	1			chr19	1209156	1209204	1	1	1
chr13	32386566	32386597	1	1			chr5	1252346	1252405	1	1	1
chr19	1209155	1209201	1	1	1		chr5	1273268	1273849	1	1	1
chr5	1252346	1252405	1	1	1		chr5	1275705/1276656	1276273 /1276709	1	1	1
chr5	1273789	1273789	1	1	1		chr5	1284450	1284451	1	1	1
chr5	1276270 / 1276654	1276270 /1276706	1	1	1		chr5	1290628	1291389	1	1	1
chr5	1284403 / 1285030	1284403 / 1285150	1	1	1		chr5	112824747	112824768	1	1
chr5	1291414	1291414	1	1	1		chr5	177096883	177096886	1	1	1
chr5	112824747	112824768	1		1		chr7	27166226	27166278	1	1
chr5	177096859	177096859	1	1	1		chr9	21990619	21990651	1	1
chr7	27166226	27166278	1		1		Total			12	12	9
chr9	21971575	21971575	1
chr9	21990624	21990624	1		1
Total			15	11	12
